# Post-tetanic potentiation lowers the energy barrier for synaptic vesicle fusion independently of Synaptotagmin-1

**DOI:** 10.1101/2020.08.14.251322

**Authors:** Vincent Huson, Marieke Meijer, Rien Dekker, Mirelle ter Veer, Marvin Ruiter, Jan van Weering, Matthijs Verhage, L. Niels Cornelisse

## Abstract

Previously, we showed that modulation of the energy barrier for synaptic vesicle fusion boosts release rates supralinearly (Schotten, 2015). Here we show that mouse hippocampal synapses employ this principle to trigger Ca^2+^-dependent vesicle release and post-tetanic potentiation (PTP). We assess energy barrier changes by fitting release kinetics in response to hypertonic sucrose. Mimicking activation of the C2A domain of the Ca^2+^-sensor Synaptotagmin-1 (Syt1), by adding a positive charge (Syt1^D232N^) or increasing its hydrophobicity (Syt1^4W^), lowers the energy barrier. Removing Syt1 or impairing its release inhibitory function (Syt1^9Pro^) increases spontaneous release without affecting the fusion barrier. Both phorbol esters and tetanic stimulation potentiate synaptic strength, and lower the energy barrier equally well in the presence and absence of Syt1. We propose a model where tetanic stimulation activates Syt1 dependent and independent mechanisms that lower the energy barrier independently in an additive manner to produce PTP by multiplication of release rates.
