## Supplementary material for "Post-tetanic potentiation lowers the energy barrier for synaptic vesicle fusion independently of Synaptotagmin-1": Statistics Overview

### Sheet: Sheet1
Figure	Genotype	Median	MAD	Mean	SEM	N (weeks)	n (cells)	Primary test	pValue	zval	rank	Between groups test (when applicable)	pValue	zval	rank
Figure 1
'Number of synapses'	'WT'	404	147	452.474	57.7551	1	19	Wilcoxon rank sum test	0.81121	-0.238866	371
'Number of synapses'	'KO'	395.5	175.5	488.55	59.1408	1	20
'Dendrite length (mm)'	'WT'	1.79465	0.366045	1.98374	0.18847	1	19	Wilcoxon rank sum test	0.132782	1.50322	434
'Dendrite length (mm)'	'KO'	1.444	0.248911	1.61488	0.110828	1	20
'mEPSC frequency (Hz)'	'WT'	5.84538	2.7892	9.36779	2.17762	4	24	Wilcoxon rank sum test	0.00050233	-3.47951	412
'mEPSC frequency (Hz)'	'KO'	18.5526	12.0268	23.8438	3.51496	4	23
'EPSC Charge (pC)'	'WT'	111.307	58.5594	144.438	26.0025	4	28	Wilcoxon rank sum test	7.01664e-05	3.97572	1082
'EPSC Charge (pC)'	'KO'	25.4332	18.0303	41.7152	8.02472	4	30
'RRP (nC)'	'WT'	1.90643	1.02514	3.14022	0.531668	4	27	Wilcoxon rank sum test	0.350262	0.934081	782
'RRP (nC)'	'KO'	2.04877	0.741771	1.90388	0.208868	4	26
'Release_{250} / Pool_{500}'	'WT'	0.536229	0.234448	0.518182	0.0476052	4	27	Wilcoxon rank sum test	0.662906	0.435904	754
'Release_{250} / Pool_{500}'	'KO'	0.477518	0.118359	0.489466	0.0294956	4	26
'0mM k_{2,max} (s^{-1})'	'WT'	0.000198549	0.000157306	0.00038094	0.000112355	4	24	Wilcoxon rank sum test	7.21799e-05	-3.96898	389
'0mM k_{2,max} (s^{-1})'	'KO'	0.00114373	0.000876605	0.00140615	0.000240116	4	23
'250mM k_{2,max} (s^{-1})'	'WT'	0.259671	0.16603	0.23896	0.0326262	4	27	Wilcoxon rank sum test	0.637292	-0.471488	702
'250mM k_{2,max} (s^{-1})'	'KO'	0.232993	0.0913972	0.235165	0.0225036	4	26
'500mM k_{2,max} (s^{-1})'	'WT'	2.20384	0.591843	2.59862	0.198401	4	27	Wilcoxon rank sum test	0.0453276	2.0016	842
'500mM k_{2,max} (s^{-1})'	'KO'	1.94101	0.421129	1.98835	0.131062	4	26
'750mM k_{2,max} (s^{-1})'	'WT'	6.58879	1.42323	6.52052	0.63646	2	9	Wilcoxon rank sum test	0.0152201		106
'750mM k_{2,max} (s^{-1})'	'KO'	4.05167	1.00072	4.35224	0.515829	2	8
'1000mM k_{2,max} (s^{-1})'	'WT'	8.35998	2.27959	8.33743	0.782781	2	7	Wilcoxon rank sum test	0.0973193		66
'1000mM k_{2,max} (s^{-1})'	'KO'	6.7396	1.32318	6.28455	0.843138	2	7
'0mM ΔE_a (RT)'	'WT'	-0.162763	0.828423	0	0.290817	4	24	Wilcoxon rank sum test	7.21799e-05
'0mM ΔE_a (RT)'	'KO'	-1.52854	0.796295	-1.30597	0.219082	4	23
'250mM ΔE_a (RT)'	'WT'	-6.82172	0.718219	-6.44141	0.162185	4	27	Wilcoxon rank sum test	0.637292
'250mM ΔE_a (RT)'	'KO'	-6.54587	0.358331	-6.4254	0.106735	4	26
'500mM ΔE_a (RT)'	'WT'	-8.74117	0.301981	-8.82785	0.0788709	4	27	Wilcoxon rank sum test	0.0453276
'500mM ΔE_a (RT)'	'KO'	-8.6054	0.228175	-8.56017	0.0806264	4	26
'750mM ΔE_a (RT)'	'WT'	-9.79494	0.243356	-9.74782	0.0951455	2	9	Wilcoxon rank sum test	0.0152201
'750mM ΔE_a (RT)'	'KO'	-9.30295	0.25693	-9.34356	0.117619	2	8
'1000mM ΔE_a (RT)'	'WT'	-10.0239	0.255143	-9.99362	0.0969052	2	7	Wilcoxon rank sum test	0.0973193
'1000mM ΔE_a (RT)'	'KO'	-9.8412	0.218566	-9.71096	0.146254	2	7
Figure 1 Supplement 1
'Docked vesicles per synapse'	'WT'	10.0952	0.916667	9.86786	0.608847		6	Wilcoxon rank sum test	0.002331		62
'Docked vesicles per synapse'	'KO'	6.44444	0.966184	6.597	0.372016		7
'AZ length (nm)'	'WT'	579.11	42.274	575.697	20.067		6	Wilcoxon rank sum test	0.0011655		63
'AZ length (nm)'	'KO'	426.002	36.9395	414.453	19.0551		7
'Docked vesicles per nm AZ'	'WT'	0.0178539	0.00146663	0.0173272	0.000877003		6	Wilcoxon rank sum test	0.5338		47
'Docked vesicles per nm AZ'	'KO'	0.0170006	0.000826141	0.0166491	0.000581097		7
'Total vesicles per synapse'	'WT'	148.216	26.3938	147.653	10.9139		6	Wilcoxon rank sum test	0.013986		59
'Total vesicles per synapse'	'KO'	90.963	14.4074	93.3974	7.49657		7
Figure 1 Supplement 2
HS integral (nC)'	WT 250mM	1.44339	0.713567	2.00953	0.37939	4	27	Wilcoxon rank sum test	0.539331	0.613825	764
HS integral (nC)'	KO 250mM	1.27221	0.475235	1.46621	0.172962	4	26	[]	[]	[]	[]
HS integral (nC)'	WT 500mM	2.76426	1.44671	4.75214	0.824641	4	27	Wilcoxon rank sum test	0.715308	0.364736	750
HS integral (nC)'	KO 500mM	3.38108	1.30778	3.28916	0.364498	4	26	[]	[]	[]	[]
HS integral (nC)'	WT 750mM	2.61482	0.614642	2.33741	0.394699	2	9	Wilcoxon rank sum test	0.814809	[]	78
HS integral (nC)'	KO 750mM	2.58681	0.725628	2.40166	0.35134	2	8	[]	[]	[]	[]
HS integral (nC)'	WT 1000mM	2.24616	0.18274	2.19986	0.4269	2	7	Wilcoxon rank sum test	0.317599	[]	44
HS integral (nC)'	KO 1000mM	2.79697	0.221486	2.41237	0.304166	2	7	[]	[]	[]	[]
'10-90% Rise time (s)'	WT 250mM	0.6821	0.2175	0.767463	0.0587331	4	27	Wilcoxon rank sum test	0.516074	-0.649409	692
'10-90% Rise time (s)'	KO 250mM	0.74065	0.2047	0.840031	0.072715	4	26	[]	[]	[]	[]
'10-90% Rise time (s)'	WT 500mM	0.2801	0.0366	0.299793	0.0166776	4	27	Wilcoxon rank sum test	0.000385953	-3.54951	529
'10-90% Rise time (s)'	KO 500mM	0.3607	0.05465	0.430335	0.0342215	4	26	[]	[]	[]	[]
'10-90% Rise time (s)'	WT 750mM	0.1642	0.0276	0.161189	0.0118145	2	9	Wilcoxon rank sum test	0.00246812	[]	51
'10-90% Rise time (s)'	KO 750mM	0.21915	0.01385	0.215987	0.00904438	2	8	[]	[]	[]	[]
'10-90% Rise time (s)'	WT 1000mM	0.1343	0.0279	0.148757	0.0243702	2	7	Wilcoxon rank sum test	0.0728438	[]	38
'10-90% Rise time (s)'	KO 1000mM	0.1959	0.0203	0.194243	0.00937961	2	7	[]	[]	[]	[]
'Delay of HS onset (s)'	WT 250mM	1.05429	0.167098	1.07751	0.044999	4	27	Wilcoxon rank sum test	0.0796855	1.75251	828
'Delay of HS onset (s)'	KO 250mM	0.950894	0.202903	0.969447	0.0479793	4	26	[]	[]	[]	[]
'Delay of HS onset (s)'	WT 500mM	0.984615	0.13589	1.01496	0.0412144	4	27	Wilcoxon rank sum test	0.563102	-0.578241	696
'Delay of HS onset (s)'	KO 500mM	0.967066	0.104754	1.07326	0.0531061	4	26	[]	[]	[]	[]
'Delay of HS onset (s)'	WT 750mM	0.737946	0.0842457	0.73286	0.0349086	2	9	Wilcoxon rank sum test	0.742986	[]	77
'Delay of HS onset (s)'	KO 750mM	0.719232	0.0212418	0.743561	0.018994	2	8	[]	[]	[]	[]
'Delay of HS onset (s)'	WT 1000mM	0.658108	0.089818	0.694779	0.0471299	2	7	Wilcoxon rank sum test	0.901515	[]	54
'Delay of HS onset (s)'	KO 1000mM	0.653806	0.0402469	0.741338	0.0678929	2	7	[]	[]	[]	[]
'Fitted RRP (nC)'	WT 500mM	1.90643	1.02514	3.14022	0.531668	4	27	Wilcoxon rank sum test	0.350262	0.934081	782
'Fitted RRP (nC)'	KO 500mM	2.04877	0.741771	1.90388	0.208868	4	26	[]	[]	[]	[]
'Fitted RRP (nC)'	WT 750mM	1.49651	0.38267	1.5109	0.220566	2	9	Wilcoxon rank sum test	0.423447	[]	90
'Fitted RRP (nC)'	KO 750mM	1.17659	0.321817	1.20848	0.149042	2	8	[]	[]	[]	[]
'Fitted RRP (nC)'	WT 1000mM	1.43164	0.536616	1.50393	0.231701	2	7	Wilcoxon rank sum test	0.382867	[]	60
'Fitted RRP (nC)'	KO 1000mM	1.25517	0.190737	1.2136	0.103878	2	7	[]	[]	[]	[]
'Time-to-peak (s)'	WT 250mM	2.0741	0.5153	2.08042	0.116972	4	27	Wilcoxon rank sum test	0.527637	0.631617	765
'Time-to-peak (s)'	KO 250mM	2.0083	0.47155	1.98252	0.120133	4	26	[]	[]	[]	[]
'Time-to-peak (s)'	WT 500mM	1.1786	0.1604	1.23267	0.0505596	4	27	Wilcoxon rank sum test	0.179176	-1.3433	653
'Time-to-peak (s)'	KO 500mM	1.25815	0.1686	1.38027	0.0681033	4	26	[]	[]	[]	[]
'Time-to-peak (s)'	WT 750mM	0.8288	0.1012	0.823644	0.0356738	2	9	Wilcoxon rank sum test	0.321267	[]	70
'Time-to-peak (s)'	KO 750mM	0.86695	0.03265	0.879212	0.0201997	2	8	[]	[]	[]	[]
'Time-to-peak (s)'	WT 1000mM	0.7459	0.053	0.756814	0.0411176	2	7	Wilcoxon rank sum test	0.710373	[]	49
'Time-to-peak (s)'	KO 1000mM	0.7527	0.031	0.843414	0.0740044	2	7	[]	[]	[]	[]
'Time-to-peak - delay (s)'	WT 250mM	0.821349	0.331823	1.00291	0.0894206	4	27	Wilcoxon rank sum test	0.769088	-0.293568	712
'Time-to-peak - delay (s)'	KO 250mM	0.9496	0.291362	1.01307	0.0776265	4	26	[]	[]	[]	[]
'Time-to-peak - delay (s)'	WT 500mM	0.218496	0.0442609	0.217715	0.0134435	4	27	Wilcoxon rank sum test	0.00256347	-3.01575	559
'Time-to-peak - delay (s)'	KO 500mM	0.271498	0.0552417	0.307008	0.0286198	4	26	[]	[]	[]	[]
'Time-to-peak - delay (s)'	WT 750mM	0.0860545	0.0218794	0.090784	0.00813563	2	9	Wilcoxon rank sum test	0.0206499	[]	57
'Time-to-peak - delay (s)'	KO 750mM	0.134231	0.0343792	0.135651	0.0119336	2	8	[]	[]	[]	[]
'Time-to-peak - delay (s)'	WT 1000mM	0.0676921	0.0173315	0.062035	0.0128419	2	7	Wilcoxon rank sum test	0.0973193	[]	39
'Time-to-peak - delay (s)'	KO 1000mM	0.0889304	0.0238669	0.102076	0.0141284	2	7	[]	[]	[]	[]
Figure 2
'mEPSC frequency (Hz)'	'WT'	3.95125	2.10581	5.17445	1.21372	7	18	Wilcoxon rank sum test	0.000229826	-3.68375	233
'mEPSC frequency (Hz)'	'9Pro'	20.3051	10.0631	19.9256	2.89811	7	22
'EPSC charge (nC)'	'WT'	0.230885	0.124607	0.307292	0.0397451	5	37	Wilcoxon rank sum test	0.26468	-1.1154	1251
'EPSC charge (nC)'	'9Pro'	0.297283	0.125858	0.338902	0.0377473	5	35
'RRP (nC)'	'WT'	2.44034	0.758446	3.27769	0.548539	7	19	Wilcoxon rank sum test	0.86727	0.167128	367
'RRP (nC)'	'9Pro'	2.23485	0.96986	3.21949	0.519686	6	18
'Release_{250} / Pool_{500}'	'WT'	0.451703	0.176224	0.550035	0.0559155	7	17	Wilcoxon rank sum test	0.70526	0.37823	300
'Release_{250} / Pool_{500}'	'9Pro'	0.491364	0.101736	0.493765	0.0338955	6	16
'0mM k_{2,max} (s^{-1})'	'WT'	0.000266745	0.000109298	0.000423682	0.000109998	7	16	Wilcoxon rank sum test	0.000192801	-3.72827	168
'0mM k_{2,max} (s^{-1})'	'9Pro'	0.000955138	0.00041956	0.00146253	0.000289967	6	17
'250mM k_{2,max} (s^{-1})'	'WT'	0.164278	0.0829981	0.265709	0.0600861	7	17	Wilcoxon rank sum test	0.55227	0.594361	306
'250mM k_{2,max} (s^{-1})'	'9Pro'	0.163226	0.0369516	0.173284	0.0181214	6	16
'500mM k_{2,max} (s^{-1})'	'WT'	3.15035	0.719325	3.41807	0.299959	7	19	Wilcoxon rank sum test	0.23003	1.20028	401
'500mM k_{2,max} (s^{-1})'	'9Pro'	2.94767	0.66159	2.93345	0.217303	6	18
'0mM ΔE_a (RT)'	'WT'	0.0951166	0.416566	0	0.213439	7	16	Wilcoxon rank sum test	0.000192801
'0mM ΔE_a (RT)'	'9Pro'	-1.08747	0.578509	-1.23894	0.186007	6	17
'250mM ΔE_a (RT)'	'WT'	-6.26966	0.62321	-6.44117	0.187895	7	17	Wilcoxon rank sum test	0.55227
'250mM ΔE_a (RT)'	'9Pro'	-6.02553	0.234891	-6.0137	0.100507	6	16
'500mM ΔE_a (RT)'	'WT'	-8.97461	0.228883	-8.9956	0.080144	7	19	Wilcoxon rank sum test	0.23003
'500mM ΔE_a (RT)'	'9Pro'	-8.89031	0.248941	-8.84271	0.0700948	6	18
Figure 2 Supplement 1
'Syt-1 normalized to VAMP2'	'WT'	0.973101	0.137747	0.963432	0.0422937	2	22
'Syt-1 normalized to VAMP2'	'KO'	0.0957173	0.0866948	0.163801	0.0317497	2	21	Wilcoxon rank sum test (compared to WT)	2.13934e-08	5.60034	715
'Syt-1 normalized to VAMP2'	'Syt1 WT'	1.98436	0.373576	2.01333	0.158041	2	23	Wilcoxon rank sum test (compared to WT)	2.45961e-06	-4.71145	298
'Syt-1 normalized to VAMP2'	'Syt1 9Pro'	1.52094	0.43166	1.78497	0.165984	2	24	Wilcoxon rank sum test (compared to WT)	6.21501e-06	-4.51894	311
'Syt-1 normalized to VAMP2'	'Syt1 DN'	1.7603	0.372148	1.83897	0.10325	2	24	Wilcoxon rank sum test (compared to WT)	5.9423e-08	-5.42053	270
Figure 2 Supplement 2
'HS integral (nC)'	WT 250mM'	1.57073	0.636768	1.93927	0.286908	7	17	Wilcoxon rank sum test	0.482413	0.702427	309
'HS integral (nC)'	9Pro 250mM'	1.40644	0.625466	1.9767	0.461731	6	16	[]	[]	[]	[]
'HS integral (nC)'	WT 500mM'	3.39864	1.37096	4.51326	0.777967	7	19	Wilcoxon rank sum test	0.86727	0.167128	367
'HS integral (nC)'	9Pro 500mM'	3.68406	1.98103	4.61693	0.828223	6	18	[]	[]	[]	[]
'10-90% Rise time (s)'	WT 250mM'	0.5291	0.0917	0.571918	0.0383713	7	17	Wilcoxon rank sum test	0.505152	-0.666405	270
'10-90% Rise time (s)'	9Pro 250mM'	0.64445	0.16035	0.630981	0.0492481	6	16	[]	[]	[]	[]
'10-90% Rise time (s)'	WT 500mM'	0.2802	0.0367	0.273084	0.0119057	7	19	Wilcoxon rank sum test	0.681643	-0.410223	347
'10-90% Rise time (s)'	9Pro 500mM'	0.28285	0.0351	0.284011	0.0126658	6	18	[]	[]	[]	[]
'Delay of HS onset (s)'	WT 250mM'	1.38955	0.215983	1.48576	0.112575	7	17	Wilcoxon rank sum test	0.601449	0.522318	304
'Delay of HS onset (s)'	9Pro 250mM'	1.24983	0.100589	1.4763	0.126982	6	16	[]	[]	[]	[]
'Delay of HS onset (s)'	WT 500mM'	1.04202	0.0653326	1.09832	0.0492197	7	19	Wilcoxon rank sum test	0.403358	0.835639	389
'Delay of HS onset (s)'	9Pro 500mM'	0.98685	0.112691	1.07536	0.056346	6	18	[]	[]	[]	[]
'Time-to-peak (s)'	WT 250mM'	2.2123	0.3898	2.22126	0.141966	7	17	Wilcoxon rank sum test	0.871228	-0.162099	284
'Time-to-peak (s)'	9Pro 250mM'	2.1812	0.3405	2.31352	0.160757	6	16	[]	[]	[]	[]
'Time-to-peak (s)'	WT 500mM'	1.2142	0.124	1.26824	0.0519474	7	19	Wilcoxon rank sum test	0.681643	0.410223	375
'Time-to-peak (s)'	9Pro 500mM'	1.1833	0.1024	1.26595	0.0597748	6	18	[]	[]	[]	[]
'Time-to-peak - delay (s)'	WT 250mM'	0.746231	0.190928	0.735502	0.0557428	7	17	Wilcoxon rank sum test	0.256505	-1.13469	257
'Time-to-peak - delay (s)'	9Pro 250mM'	0.866311	0.219425	0.837221	0.0624467	6	16	[]	[]	[]	[]
'Time-to-peak - delay (s)'	WT 500mM'	0.167495	0.036335	0.169918	0.0108118	7	19	Wilcoxon rank sum test	0.166787	-1.3826	315
'Time-to-peak - delay (s)'	9Pro 500mM'	0.18183	0.0420404	0.190595	0.0103981	6	18	[]	[]	[]	[]
Figure 3
'mEPSC frequency (Hz)'	'WT'	8.29991	6.41786	12.5693	1.8378	6	31	Wilcoxon rank sum test	0.000195763	-3.72442	785
'mEPSC frequency (Hz)'	'DN'	27.5726	16.1751	34.0501	4.47645	7	39
'EPSC charge (nC)'	'WT'	0.10594	0.0551395	0.132816	0.0191051	6	34	Wilcoxon rank sum test	0.0426595	-2.02703	1034
'EPSC charge (nC)'	'DN'	0.152352	0.101093	0.275086	0.0520709	7	36
'RRP (nC)'	'WT'	3.54955	1.43315	3.32824	0.332398	6	29	Wilcoxon rank sum test	0.119294	1.55774	922
'RRP (nC)'	'DN'	1.87468	1.09071	2.73934	0.409138	6	27
'Release_{250} / Pool_{500}'	'WT'	0.498081	0.110892	0.491175	0.0266572	6	24	Wilcoxon rank sum test	0.0061165	-2.74147	431
'Release_{250} / Pool_{500}'	'DN'	0.616474	0.115137	0.621699	0.0339788	6	21
'0mM k_{2,max} (s^{-1})'	'WT'	0.000518542	0.000357353	0.00108159	0.000237533	6	28	Wilcoxon rank sum test	0.000495264	-3.4833	560
'0mM k_{2,max} (s^{-1})'	'DN'	0.00247203	0.00142353	0.00340251	0.00111763	6	25
'175mM k_{2,max} (s^{-1})'	'WT'	0.0352735	0.0127536	0.0350882	0.00354479	6	25	Wilcoxon rank sum test	0.000162586	-3.77101	416
'175mM k_{2,max} (s^{-1})'	'DN'	0.0629037	0.0185774	0.0667887	0.00742396	6	21
'250mM k_{2,max} (s^{-1})'	'WT'	0.201021	0.0656464	0.203752	0.0173223	6	24	Wilcoxon rank sum test	0.0144567	-2.44571	444
'250mM k_{2,max} (s^{-1})'	'DN'	0.290337	0.110806	0.349994	0.0513656	6	21
350mM k_{2,max} (s^{-1})'	'WT'	0.874377	0.246132	0.975017	0.0971103	6	26	Wilcoxon rank sum test	0.0610512	-1.87312	556
350mM k_{2,max} (s^{-1})'	'DN'	1.28253	0.324248	1.21829	0.109195	6	23
'500mM k_{2,max} (s^{-1})'	'WT'	2.25525	0.414487	2.38897	0.105164	6	29	Wilcoxon rank sum test	0.108069	-1.60694	728
'500mM k_{2,max} (s^{-1})'	'DN'	2.7242	0.373742	2.64618	0.106454	6	27
'0mM ΔE_a (RT)'	'WT'	0.099854	0.849999	0	0.230291	6	28	Wilcoxon rank sum test	0.000495264
'0mM ΔE_a (RT)'	'DN'	-1.39066	0.60056	-1.14608	0.199204	6	25
'175mM ΔE_a (RT)'	'WT'	-3.63552	0.374729	-3.47943	0.122054	6	25	Wilcoxon rank sum test	0.000162586
'175mM ΔE_a (RT)'	'DN'	-4.21849	0.281252	-4.1231	0.144439	6	21
'250mM ΔE_a (RT)'	'WT'	-5.31828	0.339624	-5.23847	0.0937428	6	24	Wilcoxon rank sum test	0.0144567
'250mM ΔE_a (RT)'	'DN'	-5.76585	0.44219	-5.77948	0.12813	6	21
350mM ΔE_a (RT)'	'WT'	-6.8144	0.25736	-6.80402	0.0996343	6	26	Wilcoxon rank sum test	0.0610512
350mM ΔE_a (RT)'	'DN'	-7.18452	0.233688	-7.02677	0.103805	6	23
'500mM ΔE_a (RT)'	'WT'	-7.66925	0.19481	-7.70018	0.0435217	6	29	Wilcoxon rank sum test	0.108069
'500mM ΔE_a (RT)'	'DN'	-7.85392	0.128563	-7.80244	0.042375	6	27
Figure 3 Supplement 1
'HS integral (nC)'	WT 175mM	0.538535	0.261752	0.552311	0.061211	6	25	Wilcoxon rank sum test	0.185781	-1.32316	527
'HS integral (nC)'	DN 175mM	0.640969	0.420579	0.920248	0.173835	6	21	[]	[]	[]	[]
'HS integral (nC)'	WT 250mM	2.24373	1.15795	2.48552	0.334816	6	24	Wilcoxon rank sum test	0.640936	0.466391	573
'HS integral (nC)'	DN 250mM	1.57448	8.3	2.48769	0.514603	6	21	[]	[]	[]	[]
'HS integral (nC)'	WT 350mM	4.61839	1.68604	4.6072	0.47821	6	26	Wilcoxon rank sum test	0.0557236	1.91319	746
'HS integral (nC)'	DN 350mM	2.78024	1.47242	3.5607	0.646584	6	23	[]	[]	[]	[]
'HS integral (nC)'	WT 500mM	5.41215	2.0683	5.11631	0.503308	6	29	Wilcoxon rank sum test	0.079343	1.75451	934
'HS integral (nC)'	DN 500mM	3.45522	1.44739	4.22581	0.640527	6	27	[]	[]	[]	[]
'10-90% Rise time (s)'	WT 175mM	1.6794	0.2459	1.74618	0.11749	6	25	Wilcoxon rank sum test	0.00584077	2.75659	713
'10-90% Rise time (s)'	DN 175mM	1.1903	0.1906	1.27784	0.149785	6	21	[]	[]	[]	[]
'10-90% Rise time (s)'	WT 250mM	0.68945	0.1101	0.813958	0.0844257	6	24	Wilcoxon rank sum test	0.502126	-0.671148	522
'10-90% Rise time (s)'	DN 250mM	0.7466	0.1535	0.792781	0.0468032	6	21	[]	[]	[]	[]
'10-90% Rise time (s)'	WT 350mM	0.46275	0.03705	0.506485	0.027416	6	26	Wilcoxon rank sum test	0.476969	-0.711186	614
'10-90% Rise time (s)'	DN 350mM	0.5263	0.0844	0.514961	0.0312735	6	23	[]	[]	[]	[]
'10-90% Rise time (s)'	WT 500mM	0.3056	0.0368	0.319372	0.0112868	6	29	Wilcoxon rank sum test	0.5014	0.672289	868
'10-90% Rise time (s)'	DN 500mM	0.2843	0.0645	0.336	0.0286276	6	27	[]	[]	[]	[]
'Delay of HS onset (s)'	WT 175mM	1.03656	0.297981	1.25968	0.127032	6	25	Wilcoxon rank sum test	0.377718	0.882109	628
'Delay of HS onset (s)'	DN 175mM	0.97157	0.20366	1.08899	0.131594	6	21	[]	[]	[]	[]
'Delay of HS onset (s)'	WT 250mM	1.38095	0.0768045	1.42294	0.0337601	6	24	Wilcoxon rank sum test	0.103805	1.62668	624
'Delay of HS onset (s)'	DN 250mM	1.24403	0.262884	1.34976	0.0822183	6	21	[]	[]	[]	[]
'Delay of HS onset (s)'	WT 350mM	1.17294	0.110417	1.21476	0.0419984	6	26	Wilcoxon rank sum test	0.20333	1.27212	714
'Delay of HS onset (s)'	DN 350mM	1.11613	0.0995308	1.15317	0.0714339	6	23	[]	[]	[]	[]
'Delay of HS onset (s)'	WT 500mM	1.12655	0.0973869	1.20029	0.0555897	6	29	Wilcoxon rank sum test	0.231305	1.197	900
'Delay of HS onset (s)'	DN 500mM	1.05005	0.204854	1.23434	0.112876	6	27	[]	[]	[]	[]
'Time-to-peak (s)'	WT 175mM	3.7867	0.4359	4.03472	0.213494	6	25	Wilcoxon rank sum test	0.000581234	3.44022	744
'Time-to-peak (s)'	DN 175mM	2.706	0.5886	2.89964	0.316398	6	21	[]	[]	[]	[]
'Time-to-peak (s)'	WT 250mM	2.2834	0.25865	2.44158	0.114239	6	24	Wilcoxon rank sum test	0.161761	1.39917	614
'Time-to-peak (s)'	DN 250mM	2.2044	0.3514	2.23618	0.0886335	6	21	[]	[]	[]	[]
'Time-to-peak (s)'	WT 350mM	1.5793	0.09575	1.66512	0.0563163	6	26	Wilcoxon rank sum test	0.163825	1.39232	720
'Time-to-peak (s)'	DN 350mM	1.5439	0.2223	1.55063	0.0827672	6	23	[]	[]	[]	[]
'Time-to-peak (s)'	WT 500mM	1.3408	0.0999	1.42446	0.0567293	6	29	Wilcoxon rank sum test	0.173521	1.36098	910
'Time-to-peak (s)'	DN 500mM	1.2452	0.2073	1.43945	0.117979	6	27	[]	[]	[]	[]
'Time-to-peak - delay (s)'	WT 175mM	2.546	0.511958	2.77504	0.205639	6	25	Wilcoxon rank sum test	0.00101674	3.28585	737
'Time-to-peak - delay (s)'	DN 175mM	1.69591	0.25894	1.81065	0.198979	6	21	[]	[]	[]	[]
'Time-to-peak - delay (s)'	WT 250mM	0.885215	0.161619	1.01864	0.102104	6	24	Wilcoxon rank sum test	0.432511	0.784902	587
'Time-to-peak - delay (s)'	DN 250mM	0.876656	0.218811	0.886412	0.0594042	6	21	[]	[]	[]	[]
'Time-to-peak - delay (s)'	WT 350mM	0.440997	0.0479095	0.450353	0.0265342	6	26	Wilcoxon rank sum test	0.176294	1.35226	718
'Time-to-peak - delay (s)'	DN 350mM	0.394062	0.0949907	0.397463	0.0226172	6	23	[]	[]	[]	[]
'Time-to-peak - delay (s)'	WT 500mM	0.220427	0.0284459	0.224172	0.00749932	6	29	Wilcoxon rank sum test	0.0662841	1.8365	939
'Time-to-peak - delay (s)'	DN 500mM	0.196165	0.0319857	0.205111	0.00997932	6	27	[]	[]	[]	[]
Figure 3 Supplement 2
'mEPSC frequency (Hz)'	'WT'	9.48418	6.95231	13.9788	3.1517	9	18	Wilcoxon rank sum test	1.70197e-06	-4.78593	184
'mEPSC frequency (Hz)'	'4W'	74.5667	38.0333	90.0939	11.3872	8	19
'EPSC charge (pC)'	'WT'	91.3863	50.9666	179.189	55.8874	8	16	Wilcoxon rank sum test	0.777432	-0.282667	256
'EPSC charge (pC)'	'4W'	154.72	103.782	161.258	34.5727	7	16
'Release probability'	'WT'	0.0926174	0.0485788	0.11264	0.0238818	8	15	Wilcoxon rank sum test	0.0380883	-2.0739	182
'Release probability'	'4W'	0.153849	0.0521148	0.16834	0.0239812	7	15
'RRP (nC)'	'WT'	1.14631	0.490238	1.73913	0.308037	8	39	Wilcoxon rank sum test	0.103385	1.62866	1817
'RRP (nC)'	'4W'	0.93687	0.448822	1.13341	0.137202	10	44
'Release_{250} / Pool_{500}'	'WT'	0.490379	0.182734	0.484311	0.0361306	8	36	Wilcoxon rank sum test	0.0307747	-2.15997	1206
'Release_{250} / Pool_{500}'	'4W'	0.573216	0.0812491	0.596186	0.0240752	10	42
'0mM k_{2,max} (s^{-1})'	'WT'	0.000994983	0.000580348	0.00169884	0.000571235	8	16	Wilcoxon rank sum test	6.16211e-06	-4.52075	146
'0mM k_{2,max} (s^{-1})'	'4W'	0.0132023	0.00568181	0.0118725	0.00166293	8	17
'250mM k_{2,max} (s^{-1})'	'WT'	0.155706	0.0830004	0.199939	0.0255864	8	36	Wilcoxon rank sum test	0.0375449	-2.07979	1214
'250mM k_{2,max} (s^{-1})'	'4W'	0.215598	0.0487291	0.330564	0.0666801	10	42
'375mM k_{2,max} (s^{-1})'	'WT'	0.822506	0.20214	1.07724	0.117818	6	17	Wilcoxon rank sum test	0.900084	0.125555	267
'375mM k_{2,max} (s^{-1})'	'4W'	1.03954	0.427071	1.34446	0.365929	6	13
'500mM k_{2,max} (s^{-1})'	'WT'	2.50993	0.540654	2.50224	0.125146	8	39	Wilcoxon rank sum test	0.233771	1.1907	1769
'500mM k_{2,max} (s^{-1})'	'4W'	2.29454	0.345469	2.31951	0.109889	10	44
'750mM k_{2,max} (s^{-1})'	'WT'	4.22546	1.32879	4.77442	0.524228	6	18	Wilcoxon rank sum test	0.0977049	1.65608	397
'750mM k_{2,max} (s^{-1})'	'4W'	3.16086	0.84205	4.10617	0.668062	6	19
'0mM ΔE_a (RT)'	'WT'	0.0759504	0.612122	0	0.236633	8	16	Wilcoxon rank sum test	6.16211e-06
'0mM ΔE_a (RT)'	'4W'	-2.25234	0.389919	-1.94428	0.171754	8	17
'250mM ΔE_a (RT)'	'WT'	-4.82111	0.55087	-4.76807	0.144642	8	36	Wilcoxon rank sum test	0.0375449
'250mM ΔE_a (RT)'	'4W'	-5.17099	0.232864	-5.27086	0.10717	10	42
'375mM ΔE_a (RT)'	'WT'	-6.26822	0.235129	-6.45221	0.100908	6	17	Wilcoxon rank sum test	0.900084
'375mM ΔE_a (RT)'	'4W'	-6.68405	0.344176	-6.6738	0.193422	6	13
'500mM ΔE_a (RT)'	'WT'	-7.3484	0.225648	-7.295	0.0528838	8	39	Wilcoxon rank sum test	0.233771
'500mM ΔE_a (RT)'	'4W'	-7.25657	0.158231	-7.21917	0.0485067	10	44
'750mM ΔE_a (RT)'	'WT'	-7.92703	0.315703	-7.94108	0.119883	6	18	Wilcoxon rank sum test	0.0977049
'750mM ΔE_a (RT)'	'4W'	-7.68421	0.294461	-7.7903	0.119708	6	19
Figure 3 Supplement 3
'HS integral (nC)'	WT 250mM	0.593856	0.298643	1.15137	0.345449	8	36	Wilcoxon rank sum test	0.366244	-0.903532	1315
'HS integral (nC)'	4W 250mM	0.770731	0.242707	0.861725	0.0921617	10	41	[]	[]	[]	[]
'HS integral (nC)'	WT 375mM	1.44496	0.835278	2.60033	0.790073	6	17	Wilcoxon rank sum test	0.209278	1.25555	294
'HS integral (nC)'	4W 375mM	1.0432	0.302187	1.16432	0.210514	6	13	[]	[]	[]	[]
'HS integral (nC)'	WT 500mM	1.55063	0.617195	2.32808	0.410984	8	39	Wilcoxon rank sum test	0.161347	1.40056	1792
'HS integral (nC)'	4W 500mM	1.29741	0.616972	1.55099	0.18347	10	44	[]	[]	[]	[]
'HS integral (nC)'	WT 750mM	1.36745	0.447008	2.18279	0.415695	6	18	Wilcoxon rank sum test	0.475171	-0.714091	318
'HS integral (nC)'	4W 750mM	1.81869	0.798089	2.41325	0.397059	6	19	[]	[]	[]	[]
'10-90% Rise time (s)'	WT 250mM	0.7535	0.1196	0.855222	0.0449891	8	36	Wilcoxon rank sum test	0.263588	1.11795	1514
'10-90% Rise time (s)'	4W 250mM	0.7423	0.1637	0.820939	0.0543985	10	41	[]	[]	[]	[]
'10-90% Rise time (s)'	WT 375mM	0.4604	0.0906	0.529806	0.0380635	6	17	Wilcoxon rank sum test	0.315166	-1.00444	239
'10-90% Rise time (s)'	4W 375mM	0.5064	0.0816	0.5953	0.0663555	6	13	[]	[]	[]	[]
'10-90% Rise time (s)'	WT 500mM	0.3599	0.055	0.393482	0.0163376	8	39	Wilcoxon rank sum test	0.011793	-2.51828	1361.5
'10-90% Rise time (s)'	4W 500mM	0.43355	0.082	0.45718	0.0209453	10	44	[]	[]	[]	[]
'10-90% Rise time (s)'	WT 750mM	0.31005	0.05805	0.32305	0.028242	6	18	Wilcoxon rank sum test	0.0946474	-1.67138	286.5
'10-90% Rise time (s)'	4W 750mM	0.347	0.0484	0.362142	0.0172965	6	19	[]	[]	[]	[]
'Delay of HS onset (s)'	WT 250mM	1.68373	0.335281	1.72912	0.0714421	8	36	Wilcoxon rank sum test	0.0075906	2.66976	1666
'Delay of HS onset (s)'	4W 250mM	1.41695	0.237142	1.49538	0.0933514	10	41	[]	[]	[]	[]
'Delay of HS onset (s)'	WT 375mM	1.40698	0.390294	1.52548	0.095763	6	17	Wilcoxon rank sum test	0.194492	1.2974	295
'Delay of HS onset (s)'	4W 375mM	1.30961	0.184185	1.45326	0.187061	6	13	[]	[]	[]	[]
'Delay of HS onset (s)'	WT 500mM	1.53651	0.259383	1.68486	0.0830318	8	39	Wilcoxon rank sum test	0.0132415	2.47721	1910
'Delay of HS onset (s)'	4W 500mM	1.39023	0.20976	1.41309	0.0538303	10	44	[]	[]	[]	[]
'Delay of HS onset (s)'	WT 750mM	1.34828	0.18516	1.41776	0.111413	6	18	Wilcoxon rank sum test	0.420674	0.805252	369
'Delay of HS onset (s)'	4W 750mM	1.27791	0.196384	1.28541	0.0838856	6	19	[]	[]	[]	[]
'Fitted RRP (nC)'	WT 500mM	1.14631	0.490238	1.73913	0.308037	8	39	Wilcoxon rank sum test	0.103385	1.62866	1817
'Fitted RRP (nC)'	4W 500mM	0.93687	0.448822	1.13341	0.137202	10	44	[]	[]	[]	[]
'Fitted RRP (nC)'	WT 750mM	1.08349	0.498736	1.58686	0.329152	6	18	Wilcoxon rank sum test	0.553487	-0.592544	322
'Fitted RRP (nC)'	4W 750mM	1.2066	0.375341	1.56201	0.243657	6	19	[]	[]	[]	[]
'Time-to-peak (s)'	WT 250mM	2.66085	0.43765	2.82519	0.105642	8	36	Wilcoxon rank sum test	0.00223032	3.05771	1704
'Time-to-peak (s)'	4W 250mM	2.3095	0.3953	2.40853	0.116561	10	41	[]	[]	[]	[]
'Time-to-peak (s)'	WT 375mM	1.8838	0.3012	1.95688	0.108765	6	17	Wilcoxon rank sum test	0.503095	0.669628	280
'Time-to-peak (s)'	4W 375mM	1.6994	0.2336	1.80766	0.112173	6	13	[]	[]	[]	[]
'Time-to-peak (s)'	WT 500mM	1.7737	0.2981	1.91698	0.0836424	8	39	Wilcoxon rank sum test	0.030236	2.16699	1876
'Time-to-peak (s)'	4W 500mM	1.6251	0.2386	1.66813	0.0573801	10	44	[]	[]	[]	[]
'Time-to-peak (s)'	WT 750mM	1.4895	0.1883	1.55467	0.124589	6	18	Wilcoxon rank sum test	0.726752	0.349449	354
'Time-to-peak (s)'	4W 750mM	1.452	0.2322	1.44767	0.0922261	6	19	[]	[]	[]	[]
'Time-to-peak - delay (s)'	WT 250mM	0.94652	0.263332	1.09607	0.0655359	8	36	Wilcoxon rank sum test	0.0285303	2.18992	1619
'Time-to-peak - delay (s)'	4W 250mM	0.840924	0.141426	0.913152	0.0697514	10	41	[]	[]	[]	[]
'Time-to-peak - delay (s)'	WT 375mM	0.403763	0.0663979	0.431403	0.0244356	6	17	Wilcoxon rank sum test	0.834246	-0.209259	258
'Time-to-peak - delay (s)'	4W 375mM	0.424395	0.0570661	0.354397	0.0969833	6	13	[]	[]	[]	[]
'Time-to-peak - delay (s)'	WT 500mM	0.222385	0.0395834	0.232124	0.0111384	8	39	Wilcoxon rank sum test	0.101467	-1.63778	1458
'Time-to-peak - delay (s)'	4W 500mM	0.258772	0.0417361	0.255042	0.00960205	10	44	[]	[]	[]	[]
'Time-to-peak - delay (s)'	WT 750mM	0.124959	0.0474431	0.136907	0.0236875	6	18	Wilcoxon rank sum test	0.132543	-1.50415	292
'Time-to-peak - delay (s)'	4W 750mM	0.17217	0.0459442	0.162263	0.0213683	6	19	[]	[]	[]	[]
Figure 4
'EPSC charge (pC)'	WT Naive'	10.0769	5.85323	10.2198	1.32997	5	30	Wilcoxon signed rank test	0.0195692	-2.33451	119
'EPSC charge (pC)'	WT PTP'	14.0105	8.23591	13.5129	1.77027	5	30
'Release probability'	WT Naive'	0.00738635	0.00342626	0.00796544	0.00133871	5	24	Wilcoxon signed rank test	0.000395817	-3.54286	26
'Release probability'	WT PTP'	0.0104047	0.00580731	0.0142198	0.00237081	5	24
'RRP (nC)'	WT Naive'	1.05849	0.446447	1.20572	0.156672	5	25	Wilcoxon signed rank test	1.3898e-05	4.34547	324
'RRP (nC)'	WT PTP'	0.875421	0.377181	0.939522	0.124945	5	25
'Release_{250} / Pool_{500}'	WT Naive'	0.42893	0.0967689	0.409823	0.0264698	5	24	Wilcoxon signed rank test	0.000355039	-3.57143	25
'Release_{250} / Pool_{500}'	WT PTP'	0.523009	0.114179	0.538324	0.0340301	5	24
'0mM k_{2,max} (s^{-1})'	WT Naive'	0.0024	0.00035	0.00246129	8.34314e-05	5	31
'250mM k_{2,max} (s^{-1})'	WT Naive'	0.17306	0.0464808	0.171735	0.0208581	5	24	Wilcoxon signed rank test	0.00296418	-2.97143	46
'250mM k_{2,max} (s^{-1})'	WT PTP'	0.220072	0.0912411	0.234651	0.0254385	5	24
'500mM k_{2,max} (s^{-1})'	WT Naive'	2.23012	0.292656	2.31065	0.106828	5	25	Wilcoxon signed rank test	0.00416238	-2.86559	56
'500mM k_{2,max} (s^{-1})'	WT PTP'	2.67886	0.64177	2.70349	0.12737	5	25
'0mM ΔE_a (RT)'	WT Naive'	0.00793944	0.136132	0	0.0340057	5	31
'250mM ΔE_a (RT)'	WT Naive'	-4.40773	0.286167	-4.24527	0.119584	5	24	Wilcoxon signed rank test	0.00296418
'250mM ΔE_a (RT)'	WT PTP'	-4.6394	0.444224	-4.55741	0.121368	5	24
'500mM ΔE_a (RT)'	WT Naive'	-6.833	0.133713	-6.8446	0.0439714	5	25	Wilcoxon signed rank test	0.00416238
'500mM ΔE_a (RT)'	WT PTP'	-7.02048	0.244113	-7.00161	0.04898	5	25
Figure 4 Supplement 1
'HS integral (nC)'	WT Naive 250mM	0.453698	0.252804	0.641538	0.0948878	5	24	Wilcoxon signed rank test	0.153127	-1.42857	100
'HS integral (nC)'	WT PTP 250mM	0.564884	0.263151	0.719496	0.104117	5	24		[]	[]	[]
'HS integral (nC)'	WT Naive 500mM	1.41903	0.628757	1.71993	0.247273	5	25	Wilcoxon signed rank test	7.22447e-05	3.96877	310
'HS integral (nC)'	WT PTP 500mM	1.25617	0.595017	1.44729	0.216518	5	25		[]	[]	[]
'10-90% Rise time (s)'	WT Naive 250mM	0.97155	0.26875	1.25269	0.172965	5	24	Wilcoxon signed rank test	0.000335921	3.5859	275.5
'10-90% Rise time (s)'	WT PTP 250mM	0.6909	0.1096	0.810529	0.0695169	5	24		[]	[]	[]
'10-90% Rise time (s)'	WT Naive 500mM	0.3474	0.0566	0.371512	0.023509	5	25	Wilcoxon signed rank test	0.0479673	1.97766	236
'10-90% Rise time (s)'	WT PTP 500mM	0.3587	0.0528	0.352988	0.018064	5	25		[]	[]	[]
'Delay of HS onset (s)'	WT Naive 250mM	1.98976	0.486214	2.24736	0.201788	5	24	Wilcoxon signed rank test	1.82153e-05	4.28571	300
'Delay of HS onset (s)'	WT PTP 250mM	1.27878	0.210353	1.41488	0.0770693	5	24		[]	[]	[]
'Delay of HS onset (s)'	WT Naive 500mM	1.20001	0.256493	1.30759	0.107406	5	25	Wilcoxon signed rank test	0.000363626	3.56517	295
'Delay of HS onset (s)'	WT PTP 500mM	1.14754	0.25582	1.17575	0.0801483	5	25		[]	[]	[]
'Time-to-peak (s)'	WT Naive 250mM	3.43725	0.67115	3.55643	0.240482	5	24	Wilcoxon signed rank test	2.66915e-05	4.2	297
'Time-to-peak (s)'	WT PTP 250mM	2.2062	0.2265	2.36494	0.114981	5	24		[]	[]	[]
'Time-to-peak (s)'	WT Naive 500mM	1.4461	0.3189	1.54578	0.114732	5	25	Wilcoxon signed rank test	4.57389e-05	4.0764	314
'Time-to-peak (s)'	WT PTP 500mM	1.3766	0.213	1.39063	0.087367	5	25		[]	[]	[]
'Time-to-peak - delay (s)'	WT Naive 250mM	1.15299	0.282019	1.30908	0.111763	5	24	Wilcoxon signed rank test	0.00101724	3.28571	265
'Time-to-peak - delay (s)'	WT PTP 250mM	0.826035	0.138006	0.95006	0.0628394	5	24		[]	[]	[]
'Time-to-peak - delay (s)'	WT Naive 500mM	0.237015	0.0344346	0.238193	0.0118948	5	25	Wilcoxon signed rank test	0.000980383	3.2961	285
'Time-to-peak - delay (s)'	WT PTP 500mM	0.197863	0.0317942	0.21488	0.0104337	5	25		[]	[]	[]
Figure 5
'EPSC charge (pC)'	Syt1 KO Naive'	25.4332	18.0303	41.7152	8.02472	4	30	Wilcoxon signed rank test	0.00316176	-2.95156	89
'EPSC charge (pC)'	Syt1 KO PTP'	45.9809	28.8768	52.9074	8.2709	4	30
'Release probability'	Syt1 KO Naive'	0.0193531	0.00839783	0.0222785	0.00259419	4	26	Wilcoxon signed rank test	8.2981e-06	-4.45735	0
'Release probability'	Syt1 KO PTP'	0.0374739	0.00936817	0.0403219	0.00325549	4	26
'RRP (nC)'	Syt1 KO Naive'	2.04877	0.741771	1.90388	0.208868	4	26	Wilcoxon signed rank test	0.00120269	3.23824	303
'RRP (nC)'	Syt1 KO PTP'	1.45384	0.51161	1.47918	0.169918	4	26
'Release_{250} / Pool_{500}'	Syt1 KO Naive'	0.457022	0.138637	0.485424	0.0304104	4	25	Wilcoxon signed rank test	1.77348e-05	-4.29165	3
'Release_{250} / Pool_{500}'	Syt1 KO PTP'	0.75347	0.0930247	0.711189	0.0240434	4	25
'0mM k_{2,max} (s^{-1})'	Syt1 KO Naive'	0.002	0.0002	0.00211765	6.97871e-05	4	17
'250mM k_{2,max} (s^{-1})'	Syt1 KO Naive'	0.223264	0.0997022	0.23349	0.0233575	4	25	Wilcoxon signed rank test	1.57051e-05	-4.31856	2
'250mM k_{2,max} (s^{-1})'	Syt1 KO PTP'	0.395048	0.116484	0.440544	0.0392522	4	25
'500mM k_{2,max} (s^{-1})'	Syt1 KO Naive'	1.94101	0.421129	1.98835	0.131062	4	26	Wilcoxon signed rank test	0.00363669	-2.90807	61
'500mM k_{2,max} (s^{-1})'	Syt1 KO PTP'	2.40944	0.699055	2.57444	0.233218	4	26
'0mM ΔE_a (RT)'	Syt1 KO Naive'	0.049138	0.0953102	0	0.0310813	4	17
'250mM ΔE_a (RT)'	Syt1 KO Naive'	-4.7933	0.385399	-4.70283	0.110414	4	25	Wilcoxon signed rank test	1.57051e-05
'250mM ΔE_a (RT)'	Syt1 KO PTP'	-5.31638	0.284419	-5.33771	0.0849052	4	25
'500mM ΔE_a (RT)'	Syt1 KO Naive'	-6.88998	0.228175	-6.84476	0.0806264	4	26	Wilcoxon signed rank test	0.00363669
'500mM ΔE_a (RT)'	Syt1 KO PTP'	-7.13424	0.296975	-7.10308	0.0892022	4	26
Figure 5 Supplement 1
'HS integral (nC)'	KO Naive 250mM	1.19204	0.433767	1.44908	0.17914	4	25	Wilcoxon signed rank test	0.109386	-1.60096	103
'HS integral (nC)'	KO PTP 250mM	1.6618	0.544537	1.66889	0.193073	4	25		[]	[]	[]
'HS integral (nC)'	KO Naive 500mM	3.38108	1.30778	3.28916	0.364498	4	26	Wilcoxon signed rank test	0.000119186	3.84779	327
'HS integral (nC)'	KO PTP 500mM	2.34539	0.802479	2.50922	0.324351	4	26		[]	[]	[]
'10-90% Rise time (s)'	KO Naive 250mM	0.74065	0.2047	0.840031	0.072715	4	26	Wilcoxon signed rank test	0.000242543	3.67001	320
'10-90% Rise time (s)'	KO PTP 250mM	0.5372	0.11285	0.586346	0.060056	4	26		[]	[]	[]
'10-90% Rise time (s)'	KO Naive 500mM	0.3607	0.05465	0.430335	0.0342215	4	26	Wilcoxon signed rank test	0.360526	-0.914364	139.5
'10-90% Rise time (s)'	KO PTP 500mM	0.3745	0.05275	0.438154	0.0321551	4	26		[]	[]	[]
'Delay of HS onset (s)'	KO Naive 250mM	0.96836	0.205213	0.975923	0.0494816	4	25	Wilcoxon signed rank test	1.22903e-05	4.37237	325
'Delay of HS onset (s)'	KO PTP 250mM	0.546646	0.0938645	0.566864	0.0235443	4	25		[]	[]	[]
'Delay of HS onset (s)'	KO Naive 500mM	0.967066	0.104754	1.07326	0.0531061	4	26	Wilcoxon signed rank test	1.18054e-05	4.38115	348
'Delay of HS onset (s)'	KO PTP 500mM	0.785934	0.0940954	0.864678	0.0365067	4	26		[]	[]	[]
'Time-to-peak (s)'	KO Naive 250mM	2.0083	0.47155	1.98252	0.120133	4	26	Wilcoxon signed rank test	0.000146459	3.797	325
'Time-to-peak (s)'	KO PTP 250mM	1.2292	0.19675	1.39665	0.230389	4	26		[]	[]	[]
'Time-to-peak (s)'	KO Naive 500mM	1.25815	0.1686	1.38027	0.0681033	4	26	Wilcoxon signed rank test	8.2981e-06	4.45735	351
'Time-to-peak (s)'	KO PTP 500mM	1.0309	0.09865	1.12117	0.0481103	4	26		[]	[]	[]
'Time-to-peak - delay (s)'	KO Naive 250mM	0.956772	0.292912	1.02389	0.0800085	4	25	Wilcoxon signed rank test	1.57051e-05	4.31856	323
'Time-to-peak - delay (s)'	KO PTP 250mM	0.592248	0.0897214	0.605644	0.0363131	4	25		[]	[]	[]
'Time-to-peak - delay (s)'	KO Naive 500mM	0.271498	0.0552417	0.307008	0.0286198	4	26	Wilcoxon signed rank test	0.00427299	2.85727	288
'Time-to-peak - delay (s)'	KO PTP 500mM	0.224589	0.0434093	0.256491	0.0269269	4	26		[]	[]	[]
Figure 6
'mEPSC frequency (Hz)'	WT -PDBu'	6.2	3.8	9.7	2.50476	3	13	Wilcoxon signed rank test	0.000244141		0	Wilcoxon rank sum test	0.0132928	-2.47583	123
'mEPSC frequency (Hz)'	WT +PDBu'	36.1	21.2	37.7769	7.55246	3	13					Wilcoxon rank sum test	0.0179772	-2.36609	125
'mEPSC frequency (Hz)'	KO -PDBu'	28.05	17.35	30.2833	6.24416	3	12	Wilcoxon signed rank test	0.000488281		0
'mEPSC frequency (Hz)'	KO +PDBu'	68.9	21.55	69.675	8.9465	3	12
'RRP (nC)'	WT -PDBu'	1.08086	0.561687	1.51518	0.344772	3	14	Wilcoxon signed rank test	0.951538		51	Wilcoxon rank sum test	0.368066	0.900103	207
'RRP (nC)'	WT +PDBu'	1.20323	0.555609	1.47722	0.305669	3	14					Wilcoxon rank sum test	0.14268	1.46588	218
'RRP (nC)'	KO -PDBu'	1.01186	0.380576	0.970155	0.160296	3	12	Wilcoxon signed rank test	0.569336		47
'RRP (nC)'	KO +PDBu'	0.871185	0.26891	0.934121	0.172189	3	12
'Release_{250} / Pool_{500}'	WT -PDBu'	0.629629	0.157631	0.622174	0.046916	3	14	Wilcoxon signed rank test	0.000610352		3	Wilcoxon rank sum test	0.0604691	1.87736	226
'Release_{250} / Pool_{500}'	WT +PDBu'	0.770721	0.0828107	0.746583	0.0337353	3	14					Wilcoxon rank sum test	0.425315	0.797234	205
'Release_{250} / Pool_{500}'	KO -PDBu'	0.455245	0.0976626	0.495699	0.0463529	3	12	Wilcoxon signed rank test	0.000976562		1
'Release_{250} / Pool_{500}'	KO +PDBu'	0.722726	0.0829026	0.720857	0.0341869	3	12
'0mM k_{2,max} (s^{-1})'	WT -PDBu'	0.000380507	0.000225681	0.000501874	0.000101592	3	13	Wilcoxon signed rank test	0.000244141		0
'0mM k_{2,max} (s^{-1})'	WT +PDBu'	0.0017216	0.000933676	0.00213924	0.000419336	3	13
'250mM k_{2,max} (s^{-1})'	WT -PDBu'	0.27869	0.116286	0.273901	0.0351259	3	14	Wilcoxon signed rank test	0.00012207		0
'250mM k_{2,max} (s^{-1})'	WT +PDBu'	0.489538	0.101025	0.513819	0.0745106	3	14
'500mM k_{2,max} (s^{-1})'	WT -PDBu'	2.75436	0.803157	3.19854	0.301948	3	14	Wilcoxon signed rank test	0.000610352		3
'500mM k_{2,max} (s^{-1})'	WT +PDBu'	4.73582	1.131	4.85012	0.480938	3	14
'0mM ΔE_a (RT)'	WT -PDBu'	-0.0416635	0.72819	0	0.253331	3	13	Wilcoxon signed rank test	0.000244141
'0mM ΔE_a (RT)'	WT +PDBu'	-1.55144	0.547856	-1.44986	0.262183	3	13
'250mM ΔE_a (RT)'	WT -PDBu'	-6.4438	0.404225	-6.30217	0.144727	3	14	Wilcoxon signed rank test	0.00012207
'250mM ΔE_a (RT)'	WT +PDBu'	-6.99628	0.211216	-6.93128	0.130023	3	14
'500mM ΔE_a (RT)'	WT -PDBu'	-8.66738	0.285115	-8.75986	0.0937533	3	14	Wilcoxon signed rank test	0.000610352
'500mM ΔE_a (RT)'	WT +PDBu'	-9.23382	0.233361	-9.17617	0.122109	3	14
'0mM k_{2,max} (s^{-1})'	KO -PDBu'	0.0021045	0.00111687	0.00323784	0.000861356	3	12	Wilcoxon signed rank test	0.000488281		0
'0mM k_{2,max} (s^{-1})'	KO +PDBu'	0.00676139	0.00266099	0.00798132	0.00168423	3	12
'250mM k_{2,max} (s^{-1})'	KO -PDBu'	0.141657	0.0414192	0.203067	0.0375072	3	12	Wilcoxon signed rank test	0.0209961		10
'250mM k_{2,max} (s^{-1})'	KO +PDBu'	0.352884	0.0859491	0.367038	0.0386744	3	12
'500mM k_{2,max} (s^{-1})'	KO -PDBu'	2.08838	0.430936	2.44526	0.259129	3	12	Wilcoxon signed rank test	0.0268555		11
'500mM k_{2,max} (s^{-1})'	KO +PDBu'	3.49265	1.01218	3.77928	0.462677	3	12
'0mM ΔE_a (RT)'	KO -PDBu'	0.022968	0.635521	0	0.287353	3	12	Wilcoxon signed rank test	0.000488281
'0mM ΔE_a (RT)'	KO +PDBu'	-0.970289	0.477496	-0.902199	0.214008	3	12
'250mM ΔE_a (RT)'	KO -PDBu'	-3.92889	0.285748	-4.13863	0.157193	3	12	Wilcoxon signed rank test	0.0209961
'250mM ΔE_a (RT)'	KO +PDBu'	-4.75225	0.225929	-4.73056	0.109001	3	12
'500mM ΔE_a (RT)'	KO -PDBu'	-6.5234	0.229737	-6.627	0.0991788	3	12	Wilcoxon signed rank test	0.0268555
'500mM ΔE_a (RT)'	KO +PDBu'	-7.08584	0.254606	-7.06238	0.148131	3	12
Figure 6 Supplement 1
'HS integral (nC)'	WT -PDBu' 250mM	0.98015	0.345234	1.17041	0.283664	3	14	Wilcoxon signed rank test	0.00012207	[]	0
'HS integral (nC)'	WT +PDBu' 250mM	1.34592	0.549736	1.64215	0.349143	3	14		[]	[]	[]
'HS integral (nC)'	WT -PDBu' 500mM	1.67669	0.936986	2.13313	0.488967	3	14	Wilcoxon signed rank test	0.0012207	[]	5
'HS integral (nC)'	WT +PDBu' 500mM	1.92045	0.696274	2.40882	0.496598	3	14		[]	[]	[]
'HS integral (nC)'	KO -PDBu' 250mM	0.578918	0.215989	0.614124	0.082928	3	12	Wilcoxon signed rank test	0.000976562	[]	1
'HS integral (nC)'	KO +PDBu' 250mM	0.887488	0.317366	0.930429	0.155727	3	12		[]	[]	[]
'HS integral (nC)'	KO -PDBu' 500mM	1.66348	0.560757	1.43205	0.217959	3	12	Wilcoxon signed rank test	1	[]	39
'HS integral (nC)'	KO +PDBu' 500mM	1.28596	0.627536	1.42686	0.270716	3	12		[]	[]	[]
'10-90% Rise time (s)'	WT -PDBu' 250mM	0.75255	0.19805	0.804057	0.0712734	3	14	Wilcoxon signed rank test	0.193726	[]	74
'10-90% Rise time (s)'	WT +PDBu' 250mM	0.7017	0.08955	0.717564	0.0392803	3	14		[]	[]	[]
'10-90% Rise time (s)'	WT -PDBu' 500mM	0.2767	0.0267	0.306279	0.0196687	3	14	Wilcoxon signed rank test	0.00854492	[]	12
'10-90% Rise time (s)'	WT +PDBu' 500mM	0.2904	0.0232	0.332207	0.0216767	3	14		[]	[]	[]
'10-90% Rise time (s)'	KO -PDBu' 250mM	0.84315	0.0441	0.914183	0.0825454	3	12	Wilcoxon signed rank test	0.000488281	[]	78
'10-90% Rise time (s)'	KO +PDBu' 250mM	0.64675	0.07165	0.640617	0.0330799	3	12		[]	[]	[]
'10-90% Rise time (s)'	KO -PDBu' 500mM	0.39555	0.0531	0.40505	0.0327304	3	12	Wilcoxon signed rank test	0.0341797	[]	12
'10-90% Rise time (s)'	KO +PDBu' 500mM	0.4304	0.048	0.441342	0.0193299	3	12		[]	[]	[]
'Delay of HS onset (s)'	WT -PDBu' 250mM	1.27289	0.120962	1.30347	0.0552137	3	14	Wilcoxon signed rank test	0.0166016	[]	90
'Delay of HS onset (s)'	WT +PDBu' 250mM	1.07979	0.174688	1.11732	0.0734546	3	14		[]	[]	[]
'Delay of HS onset (s)'	WT -PDBu' 500mM	1.18856	0.156477	1.18026	0.0400524	3	14	Wilcoxon signed rank test	0.118896	[]	78
'Delay of HS onset (s)'	WT +PDBu' 500mM	0.994287	0.165766	1.06514	0.0697698	3	14		[]	[]	[]
'Delay of HS onset (s)'	KO -PDBu' 250mM	1.0528	0.0686899	1.06986	0.0304985	3	12	Wilcoxon signed rank test	0.000976562	[]	77
'Delay of HS onset (s)'	KO +PDBu' 250mM	0.665812	0.0734009	0.704627	0.0549215	3	12		[]	[]	[]
'Delay of HS onset (s)'	KO -PDBu' 500mM	1.13256	0.133848	1.20078	0.0653671	3	12	Wilcoxon signed rank test	0.00927734	[]	71
'Delay of HS onset (s)'	KO +PDBu' 500mM	0.912939	0.140004	0.946754	0.0672588	3	12		[]	[]	[]
'Time-to-peak (s)'	WT -PDBu' 250mM	2.26705	0.21	2.23522	0.0850208	3	14	Wilcoxon signed rank test	0.000366211	[]	103
'Time-to-peak (s)'	WT +PDBu' 250mM	1.93695	0.2608	1.84626	0.0856089	3	14		[]	[]	[]
'Time-to-peak (s)'	WT -PDBu' 500mM	1.35325	0.18105	1.36977	0.0511953	3	14	Wilcoxon signed rank test	0.0134277	[]	91
'Time-to-peak (s)'	WT +PDBu' 500mM	1.0967	0.18565	1.19476	0.0695139	3	14		[]	[]	[]
'Time-to-peak (s)'	KO -PDBu' 250mM	2.1241	0.11565	2.18242	0.114766	3	12	Wilcoxon signed rank test	0.000488281	[]	78
'Time-to-peak (s)'	KO +PDBu' 250mM	1.37635	0.05975	1.42	0.0766217	3	12		[]	[]	[]
'Time-to-peak (s)'	KO -PDBu' 500mM	1.4065	0.16855	1.43955	0.0658076	3	12	Wilcoxon signed rank test	0.000976562	[]	77
'Time-to-peak (s)'	KO +PDBu' 500mM	1.09185	0.19925	1.11945	0.0720167	3	12		[]	[]	[]
'Time-to-peak - delay (s)'	WT -PDBu' 250mM	0.887164	0.183997	0.931754	0.0858068	3	14	Wilcoxon signed rank test	0.000244141	[]	104
'Time-to-peak - delay (s)'	WT +PDBu' 250mM	0.666167	0.0931718	0.728943	0.0531904	3	14		[]	[]	[]
'Time-to-peak - delay (s)'	WT -PDBu' 500mM	0.193863	0.0417497	0.189507	0.0156825	3	14	Wilcoxon signed rank test	0.00524902	[]	95
'Time-to-peak - delay (s)'	WT +PDBu' 500mM	0.119903	0.0384574	0.129612	0.024586	3	14		[]	[]	[]
'Time-to-peak - delay (s)'	KO -PDBu' 250mM	1.09475	0.074216	1.11256	0.090226	3	12	Wilcoxon signed rank test	0.000488281	[]	78
'Time-to-peak - delay (s)'	KO +PDBu' 250mM	0.703451	0.0573517	0.715373	0.0355615	3	12		[]	[]	[]
'Time-to-peak - delay (s)'	KO -PDBu' 500mM	0.2577	0.049529	0.238768	0.0207222	3	12	Wilcoxon signed rank test	0.0341797	[]	66
'Time-to-peak - delay (s)'	KO +PDBu' 500mM	0.162567	0.0550578	0.172696	0.0324428	3	12		[]	[]	[]
Figure 7 Supplement 1
Parameter	Value
RRP	15000
k_on	100000000
k_off	4000
b	0.5
l_+	0.00026667
f	31.3
l_+,new	0.0014919
f_D232N	62.6
Linear fit	Value
Slope_WT	3.579
Intercept_WT	24.35
Slope_l+,new	3.286
Intercept_l+,new	23.11
Slope_f_D232N	3.297
Intercept_f_D232N	23.3
